# BR-bodies provide selectively permeable condensates that stimulate mRNA decay and prevent release of decay intermediates

**DOI:** 10.1101/690628

**Authors:** Nadra Al-Husini, Dylan T. Tomares, Zechariah Pfaffenberger, Nisansala S. Muthunayake, Mohammad A. Samad, Tiancheng Zuo, Obaidah Bitar, James R. Aretakis, Mohammed-Husain M. Bharmal, Alisa Gega, Julie S. Biteen, W. Seth Childers, Jared M. Schrader

## Abstract

Biomolecular condensates play a key role in organizing RNAs and proteins into membraneless organelles. Bacterial RNP-bodies (BR-bodies) are a biomolecular condensate containing the RNA degradosome mRNA decay machinery, but the biochemical function of such organization remains poorly defined. Here we define the RNA substrates of BR-bodies through enrichment of the bodies followed by RNA-seq. We find that long, poorly translated mRNAs, small RNAs, and antisense RNAs are the main substrates, while rRNA, tRNA, and other conserved ncRNAs are excluded from these bodies. BR-bodies stimulate the mRNA decay rate of enriched mRNAs, helping to reshape the cellular mRNA pool. We also observe that BR-body formation promotes complete mRNA decay, avoiding the build-up of toxic endo-cleaved mRNA decay intermediates. The combined selective permeability of BR-bodies for both, enzymes and substrates together with the stimulation of the sub-steps of mRNA decay provide an effective organization strategy for bacterial mRNA decay.
