## Supplementary material for "BR-bodies provide selectively permeable condensates that stimulate mRNA decay and prevent release of decay intermediates": Table of oligonucleotides

### Sheet: Sheet1
oligonucleotides	sequence
j5_00268_(Ms2array)_forward	CTCCGGAGAATTCCGATTAGCTGCGCATCCCCC
j5_00269_(Ms2array)_reverse	GGACAAAAACAGAGAAAGGAAACGACAGAGGCACCGGTCCGAC
j5_00270_(pflgc2EcoRIAgeI)_forward	GGAAACGACAGAGGCACCGGTCCGACTACAAGGATGACG
j5_00271_(pflgc2EcoRIAgeI)_reverse	CCTTAAGATCTCGAGCTCCGGAGAATTCCGATTAGCTGCGC
rsaA F KpnI	ATAAGGTACCCTGAACCTGACCAACACCGG
rsaA R EcoRI	ATATTAGAATTCTTAGGCGAGCGTCAGGACTTCG
HA add for	TACCCgTACGAcGTcCCgGAcTACGCcctgatcgacgcagcacacg
HA add rev	catcttcttcgacatcatatggtcgtc
5S qPCR-F	CCATTCCGAACTCGGTTCGTTAAG
5S qPCR-R	TGGCGGCGACCTACTCT
9S qPCR F	CAGTCAAACCCATGCAAACG
9S qPCR R	AAGGATATCATCCAGCCTCTTTC
CtrA-q-PCR-F	ACTGATGCTGAAGTCTGAAGG
CtrA-q-PCR-R	GATTGAGGTCGAGCAGGATAAG
GcrA-q-PCR-F	GGGTTTCCACCCTGAAGAAG
GcrA-q-PCR-R	TGCACCTTGCCGATCAC
dnaA-q-PCR-F	TCACCTTCGAGACCTTCGT
dnaA-q-PCR-R	GTGGAACAGCACAGGATTGA
RNE5 F qPCR-V2	CGCGAAATCCGTGATCGT
RNE5 R qPCR-V3	CGCGTCTCGAACACTATCTAATC
SciP-qPCR-R	CGTCGTTCGTCAGCTTGTAA
SciP-qPCR-f	CTCTCACTCTGGCGGATTTG
