## Supplementary material for "BR-bodies provide selectively permeable condensates that stimulate mRNA decay and prevent release of decay intermediates": Table of strains and plasmids

### Sheet: Sheet1
Strain ID	Genotype	Source
NA1000	Synchronizable variant of Ccr CB15	(Evinger and Agabian, 1977)
JS403	NA1000 rne::rne-mCherry GentR	This study
JS25	NA1000 van::MS2(V75E/A81G)-mCherry SpecR StrpR	This study
JS430	NA1000 van::MS2(V75E/A81G)-mCherry rsaA::rsaA-MS2 96 array KanR SpecR StrpR	This study
JS287	NA1000 van::MS2(V75E/A81G)-mCherry rsaA::rsaA-MS2 96 array rne::rne-msfGFP KanR SpecR StrpR GentR	This study
JS348	NA1000 L1::L1-eYFP acnA::acnA-mCherry GentR SpecR	This study
JP369	NA1000 popZ:: mCherry-popZ Gent R	Ptacin et al. PNAS 2014
JS38	NA1000 vanA::rne-eYFP rne::pXrnessrAC GentR KanR	Al-Husini et al.,2018
JS299	NA1000 vanA::rne(ASMmut2)YFP rne::pXrnessrAC GentR KanR	Al-Husini et al.,2018
JS87	NA1000 rne::rme-msfGFP GentR	Al-Husini et al.,2018
JS134	NA1000 acnA::acnA-Chy SpecR StrpR	Al-Husini et al.,2018
JS233	NA1000 vanA::rne(ΔDBS)-YFP rne::pXrnessrAC GentRKanR	Al-Husini et al.,2018
JS221	NA1000 vanA::rne(NTD)-YFP rne::pXrnessrAC GentRKanR	Al-Husini et al.,2018
JS348	NA1000 L1::L1-eYFP acnA::acnA-mCherry GentR SpecR StrpR	This study
JS350	NA1000 L1::L1-eYFP rne::rne-eCFP GentR SpecR StrpR	This study
JS244	Eco BL21(DE3) pET28-CcRNE(CTD)-eYFP KanR	Al-Husini et al.,2018
JS230	Eco TOP10 pBAD-CcRNE(CTD)-eYFP AmpR	Al-Husini et al.,2018
JS231	Eco TOP10 pBAD-CcRNE(NTD)-eYFP AmpR	Al-Husini et al.,2018
JS545	NA1000 L1::L1-PAmCherry rne::rne-eYFP GentR SpecRStrR	This study
JS546	NA1000 rne::rne-PAmCherry acnA::acnA-eYFP GentRSpecRStrR	This study
JS151	NA1000 vanA::rne-YFP rne::pXrnessrAC acnA::acnA-mCherry GentRKanR	Al-Husini et al.,2018
JS295	NA1000 popZ:: mCherry-popZ rne::rne-msfGFP GentR	This study
JS153	NA1000 vanA::rne(ΔAconBS)-YFP rne::pXrnessrAC acnA::acnA-mCherry GentRKanR	Al-Husini et al.,2018
JS302	NA1000 vanA::HA-rne(ASMmut2)YFP rne::pXrnessrAC GentR KanR	This study
Plasmids	Description	Source
pRNE-Chyc-4	An integrating plasmid carrying the last 500 bp of RNE in frame with a C-terminal Chy tag (GentR )	This study
pVMS2(V75E/A81G)-mCherryC-1	An integrating plasmid carrying C terminal mCherry tagged Ms2 coat double mutant protein under control of the vanillate promoter (specR)	This study
pL1-eYFPC-4	plasmid containing last 500bp of ribosomal protein L1 gene fused in frame to eYFP	Bayas et al PNAS 2018
pL1-PAmCherryC-4	plasmid containing last 500bp of ribosomal protein L1 gene fused in frame to PAmCherry	This study
pRNE-PAmCherryC-4	plasmid containing last 500bp of rne gene fused in frame to PAmCherry	This study
pRNE-eYFPC-1	plasmid containing last 500bp of rne gene fused in frame to eYFP	Al-Husini et al.,2018
pFlagC-2-96array	An integrating plasmid carrying Ms2 -96array (KanR)	This study
pFlagC-2-rsaA-96array	An integrating plasmid carrying the last 621 pb of rsaA gene in frame with Ms2 -96array (KanR)	This study
pChyC-4	An integrating plasmid with multi cloning site and Chy gene under control of the vanillate promoter (gentR )	(Thanbichler et al., 2007)
pBXMCS-2	A replicating plasmid with multi cloning site under control of the xylose promoter (ChlorR )	(Thanbichler et al., 2007)
pRNE-CFPC-1	An integrating plasmid carrying the last 500 p of RNE in frame with a C-terminal CFP tag (SpecR )	This study
pAcon-ChyC-1	An integrating plasmid carrying the last 500bp of aconitase in frame with a C-terminal YFP tag (SpecR )	Al-Husini et al.,2018
