## Supplementary material for "BR-bodies provide selectively permeable condensates that stimulate mRNA decay and prevent release of decay intermediates": Table of key resources

### Sheet: Sheet1
Key resources table
Reagent or resource	source	Identifier
Bacterial strains
Caulobacter crescentus NA1000	Lucy Shapiro, Stanford University School of Medicine	N/A
TOP10 E. coli	Thermofisher scientific	C404010
BL21(DE3) E. coli	NEB	C2527I
Chemicals
Vanillic acid	Fluka	94770-50G
Xylose	Sigma Aldrich	X1500-500G
Gentamycin	Sigma Aldrich	G1264-5G
Kanamycin	Sigma Aldrich	K1377-5G
Chloramphenicol	Sigma Aldrich	C0378-25G
Spectinomycin	Sigma Aldrich	S4014-5G
Streptomycin	Sigma Aldrich	S6501-25G
Rifampicin	Sigma Aldrich	R7382-1G
Lysozyme	Lucigen	R1804M
RNase free DNase I	Roche	04 716 728 001
0.1% w/v poly-lysine	Sigma Aldrich	P8920-100ML
EDTA-free protease	Rouch	11873580001
T4 Polynucleotide Kinase	NEB	M0210L
T4 RNALigase2 truncated KQ (T4Rn12tr KQ)	NEB	M0373L
SuperScript III Reverse Transcriptase	invetrogen	56575
Phusion DNA Polymease	Thermo Scientific	F-530L
TritonTM X-100	Sigma Aldrich	T8787-100 ML
β-mercaptoethanol (βME)	Amresco	M131-100ML
Tergitol solution	Sigma Aldrich	NP-40s
para-formaldehyde (37%)	Sigma Aldrich	F8775
Superase-In Rnase inhibitor	Invetrogen	AM2694
RNAprotect Bacterial Reagent	QIAGEN	76506
SYBR-Gold nucleic acid gel stain	Invitrogen	S11494
TRizol Reagent	Ambion	15596018
EDTA-free protease inhibitor tablet	Roche	11873580001
Stellaris RNA FISH hybridization buffer	Biosearch technologies	SMF-HB1-10
Stellaris RNA FISH wash buffer A	Biosearch technologies	SMF-WA1-60
Stellaris RNA FISH wash buffer B	Biosearch technologies	SMF-WB1-20
Antifade Mounting Medium	VECTASHIELD	H-1000
Universal miRNA cloning linker	NEB	S1315S
T4 RNA ligase 1	NEB	MO 473M
Amino allyl UTP	Jena Bioscience	NU-821-776
pCp- Cy5	Jena Bioscience	NU-1706-CY5
cy5-NHS ester	Lumiprobe	13020
Critical Commercial Assays
Luna® Universal One-Step RT-qPCR Ki	NEB	E3005L
Qubit™ RNA HS Assay Kit	Thermo Fisher Scientific	Q32852
Qubit™ dsRNA HS Assay Kit	Thermo Fisher Scientific	Q32851
Core Kit- rRNA remocval beads	illumina	MRZ116C
Ribo Zero rRNA remocval reagents	illumina	RZNB56
CircLigase ssDNA Ligase	epicentre	CL4115K
Pierce Anti-HA Agarose	Thermo Fisher Scientific	26182
Pierce HA peptide	Thermo Fisher Scientific	26184
FISH custom Assay DNA probes
rsaA- Flourescin Dye FISH probes	Stellaries	SS508160-01-48
rsaA- Cy5 (Quasar 670 Dye) FISH probes	Stellaries	SS531045-01-45
Experimental Models: Organisms/Strains
See strains and plasmids table
Oligonucleotides
See oligonucleotides table
Recombinant DNA
See strains and plasmids table
Software and Algorithms
microbeJ	Ducret et al. 2016	http://www.microbej.com/
imageJ	Rueden et al. 2017	https://imagej.nih.gov
